# Orchestration of pluripotent stem cell genome reactivation during mitotic exit

**DOI:** 10.1101/2023.08.09.552605

**Authors:** Silja Placzek, Ludovica Vanzan, David M. Suter

**Affiliations:** Institute of Bioengineering, Ecole Polytechnique Fédérale de Lausanne (EPFL), 1025 Lausanne, Switzerland

## Abstract

The maintenance of cell identity faces many challenges during mitosis, as most DNA-binding proteins are evicted from DNA and transcription is virtually abolished. How cells maintain their identity through cell division and faithfully re-initiate gene expression during mitotic exit is unclear. Here, we developed a novel reporter system enabling cell cycle synchronization-free separation of pluripotent stem cells in temporal bins of < 30 minutes during mitotic exit. This allowed us to quantify genome-wide reactivation of transcription, sequential changes in chromatin accessibility, and re-binding of the pluripotency transcription factors OCT4, SOX2, and NANOG (OSN). We found that transcriptional activity progressively ramped up after mitosis and that OSN rapidly reoccupied the genome during the anaphase-telophase transition. We also demonstrate transcription factor-specific, dynamic relocation patterns and a hierarchical reorganization of the OSN binding landscape governed by OCT4 and SOX2. Our study sheds light on the dynamic orchestration of transcriptional reactivation after mitosis.
