## Supplementary material for "Orchestration of pluripotent stem cell genome reactivation during mitotic exit": Table S2

### Sheet: Sheet1
			Peak no. from total
Time point	TF	Reps	Total	Enhancer	Promoter	NANOG motif	OCT4 motif	SOX2 motif	OCT4::SOX2 motif
Mito	NANOG	1	193	39	47	111	26	53	29
AT	NANOG	1	8012	1349	1588	5122	1805	3065	2183
eG1-1 50K	NANOG	1	1602	268	290	1121	403	708	530
eG1-1	NANOG	2	17610	2610	2843	12813	4450	7366	5051
eG1-2	NANOG	2	10936	1453	1864	7858	2834	4702	3505
eG1-3	NANOG	2	21974	3392	3910	15646	5472	8853	6012
eG1-4	NANOG	2	9611	1397	1857	5482	2111	3301	2708
Mito	2004-10-01	1	116	36	66	14	4	5	0
AT	2004-10-01	1	425	64	148	264	134	150	169
eG1-1 50K	2004-10-01	1	797	124	196	561	271	364	346
eG1-1	2004-10-01	3	20702	3160	3857	14423	6795	6966	7815
eG1-2	2004-10-01	3	11041	1647	1974	7315	3731	4224	4370
eG1-3	2004-10-01	3	13751	2071	2602	5877	2840	3163	3106
eG1-4	2004-10-01	3	10372	1735	2087	2983	1564	1809	1908
Mito	SOX2	1	47	1	36	20	3	10	2
AT	SOX2	1	1117	234	305	788	290	576	402
eG1-1 50K	SOX2	1	2038	265	445	1360	481	1058	685
eG1-1	SOX2	3	21303	3766	4374	13771	4814	9604	5942
eG1-2	SOX2	2	18610	2757	3408	12154	4846	8517	6048
eG1-3	SOX2	3	15923	2282	2818	10603	4317	7344	5486
eG1-4	SOX2	2	18438	3237	3595	12076	4635	8416	5780
