## Supplementary material for "Orchestration of pluripotent stem cell genome reactivation during mitotic exit": Table S3

### Sheet: Sheet1
cell_line	depletion	TF	medium	classification	peak_number	percent_total
ZHBTc4	OCT4	NANOG	S2iL	increased	576	1.38561
ZHBTc4	OCT4	NANOG	S2iL	unchanged	33935	81.6334
ZHBTc4	OCT4	NANOG	S2iL	decreased	7059	16.981
ZHBTc4	OCT4	NANOG	SL	increased	8236	24.558
ZHBTc4	OCT4	NANOG	SL	unchanged	22559	67.266
ZHBTc4	OCT4	NANOG	SL	decreased	2742	8.17604
2TS22C	SOX2	NANOG	S2iL	increased	12	0.132465
2TS22C	SOX2	NANOG	S2iL	unchanged	7869	86.8639
2TS22C	SOX2	NANOG	S2iL	decreased	1178	13.0036
ZHBTc4	OCT4	SOX2	S2iL	increased	469	1.81452
ZHBTc4	OCT4	SOX2	S2iL	unchanged	17527	67.8106
ZHBTc4	OCT4	SOX2	S2iL	decreased	7851	30.3749
ZHBTc4	OCT4	SOX2	SL	increased	2007	6.99766
ZHBTc4	OCT4	SOX2	SL	unchanged	24225	84.4636
ZHBTc4	OCT4	SOX2	SL	decreased	2449	8.53875
44iN	NANOG	SOX2	S2iL	increased	95	0.213253
44iN	NANOG	SOX2	S2iL	unchanged	38721	86.9197
44iN	NANOG	SOX2	S2iL	decreased	5732	12.867
2TS22C	SOX2	OCT4	S2iL	increased	25	0.0872936
2TS22C	SOX2	OCT4	S2iL	unchanged	24142	84.2976
2TS22C	SOX2	OCT4	S2iL	decreased	4472	15.6151
44iN	NANOG	OCT4	S2iL	increased	167	0.401539
44iN	NANOG	OCT4	S2iL	unchanged	37130	89.2763
44iN	NANOG	OCT4	S2iL	decreased	4293	10.3222
