## Supplementary material for "Orchestration of pluripotent stem cell genome reactivation during mitotic exit": Table S4

### Sheet: Sheet1
Figure	Panel	Sample	Element	Class	TF_loss	Color	area	peak_number
3	G	ΔeG12/eG11	Enhancer	decrease	NA	steelblue4	1	1059
3	G	ΔeG13/eG12	Enhancer	decrease	NA	forestgreen	2	424
3	G	ΔeG14/eG13	Enhancer	decrease	NA	gold	3	761
3	G	cross_area	Enhancer	decrease	NA	NA	12	169
3	G	cross_area	Enhancer	decrease	NA	NA	13	464
3	G	cross_area	Enhancer	decrease	NA	NA	23	136
3	G	cross_area	Enhancer	decrease	NA	NA	123	50
3	G	ΔeG12/eG11	Enhancer	increase	NA	steelblue4	1	810
3	G	ΔeG13/eG12	Enhancer	increase	NA	forestgreen	2	1430
3	G	ΔeG14/eG13	Enhancer	increase	NA	gold	3	1107
3	G	cross_area	Enhancer	increase	NA	NA	12	570
3	G	cross_area	Enhancer	increase	NA	NA	13	519
3	G	cross_area	Enhancer	increase	NA	NA	23	837
3	G	cross_area	Enhancer	increase	NA	NA	123	355
3	G	ΔeG12/eG11	Promoter	decrease	NA	steelblue4	1	10323
3	G	ΔeG13/eG12	Promoter	decrease	NA	forestgreen	2	4071
3	G	ΔeG14/eG13	Promoter	decrease	NA	gold	3	7085
3	G	cross_area	Promoter	decrease	NA	NA	12	1455
3	G	cross_area	Promoter	decrease	NA	NA	13	3834
3	G	cross_area	Promoter	decrease	NA	NA	23	1143
3	G	cross_area	Promoter	decrease	NA	NA	123	368
3	G	ΔeG12/eG11	Promoter	increase	NA	steelblue4	1	9103
3	G	ΔeG13/eG12	Promoter	increase	NA	forestgreen	2	15355
3	G	ΔeG14/eG13	Promoter	increase	NA	gold	3	12341
3	G	cross_area	Promoter	increase	NA	NA	12	6487
3	G	cross_area	Promoter	increase	NA	NA	13	5852
3	G	cross_area	Promoter	increase	NA	NA	23	9413
3	G	cross_area	Promoter	increase	NA	NA	123	4011
7	B	NANOG_S2iL	NA	increased	OCT4	darkblue	1	576
7	B	NANOG_SL	NA	increased	OCT4	lightblue	2	8236
7	B	cross_area	NA	increased	OCT4	NA	12	402
7	B	NANOG_S2iL	NA	unchanged	OCT4	darkblue	1	33935
7	B	NANOG_SL	NA	unchanged	OCT4	lightblue	2	22559
7	B	cross_area	NA	unchanged	OCT4	NA	12	8659
7	B	NANOG_S2iL	NA	decreased	OCT4	darkblue	1	7059
7	B	NANOG_SL	NA	decreased	OCT4	lightblue	2	2742
7	B	cross_area	NA	decreased	OCT4	NA	12	2117
7	C	NANOG_SL	NA	increased	OCT4	lightblue	1	8236
7	C	SOX2_SL	NA	increased	OCT4	gold	2	2007
7	C	cross_area	NA	increased	OCT4	NA	12	1591
7	C	NANOG_SL	NA	unchanged	OCT4	lightblue	1	22559
7	C	SOX2_SL	NA	unchanged	OCT4	gold	2	24225
7	C	cross_area	NA	unchanged	OCT4	NA	12	8509
7	C	NANOG_SL	NA	decreased	OCT4	lightblue	1	2742
7	C	SOX2_SL	NA	decreased	OCT4	gold	2	4600
7	C	cross_area	NA	decreased	OCT4	NA	12	1564
7	F	NANOG_SL	NA	increased	OCT4	lightblue	1	8236
7	F	GATA6	NA	increased	NA	forestgreen	2	23735
7	F	cross_area	NA	increased	NA	NA	12	1052
7	F	NANOG_SL	NA	unchanged	OCT4	lightblue	1	22559
7	F	GATA6	NA	unchanged	NA	forestgreen	2	23735
7	F	cross_area	NA	unchanged	NA	NA	12	1918
7	F	NANOG_SL	NA	decreased	OCT4	lightblue	1	2742
7	F	GATA6	NA	decreased	NA	forestgreen	2	23735
7	F	cross_area	NA	decreased	NA	NA	12	168
S4	C	NANOG	NA	increased	OCT4	darkblue	1	576
S4	C	SOX2	NA	increased	OCT4	darkgoldenrod2	2	469
S4	C	cross_area	NA	increased	OCT4	NA	12	180
S4	C	NANOG	NA	unchanged	OCT4	darkblue	1	33935
S4	C	SOX2	NA	unchanged	OCT4	darkgoldenrod2	2	17527
S4	C	cross_area	NA	unchanged	OCT4	NA	12	11789
S4	C	NANOG	NA	decreased	OCT4	darkblue	1	7059
S4	C	SOX2	NA	decreased	OCT4	darkgoldenrod2	2	7851
S4	C	cross_area	NA	decreased	OCT4	NA	12	4787
S4	C	NANOG	NA	increased	SOX2	darkblue	1	12
S4	C	OCT4	NA	increased	SOX2	darkred	2	25
S4	C	cross_area	NA	increased	SOX2	NA	12	0
S4	C	NANOG	NA	unchanged	SOX2	darkblue	1	7869
S4	C	OCT4	NA	unchanged	SOX2	darkred	2	24142
S4	C	cross_area	NA	unchanged	SOX2	NA	12	4781
S4	C	NANOG	NA	decreased	SOX2	darkblue	1	1178
S4	C	OCT4	NA	decreased	SOX2	darkred	2	4472
S4	C	cross_area	NA	decreased	SOX2	NA	12	913
S5	A	OCT4	NA	increased	NANOG	darkred	1	167
S5	A	SOX2	NA	increased	NANOG	darkgoldenrod2	2	95
S5	A	cross_area	NA	increased	NANOG	NA	12	29
S5	A	OCT4	NA	unchanged	NANOG	darkred	1	37130
S5	A	SOX2	NA	unchanged	NANOG	darkgoldenrod2	2	38721
S5	A	cross_area	NA	unchanged	NANOG	NA	12	3164
S5	A	OCT4	NA	decreased	NANOG	darkred	1	4293
S5	A	SOX2	NA	decreased	NANOG	darkgoldenrod2	2	5732
S5	A	cross_area	NA	decreased	NANOG	NA	12	3164
